# *Begonia manicata* genome sequence reveals genetic basis underlying ornamental pigmentation

**DOI:** 10.64898/2026.02.26.708300

**Authors:** Victoria Fischer, Chiara Marie Dassow, Boas Pucker

**Author notes:** contributed equally (Victoria Fischer, Chiara Marie Dassow).

## Abstract

Plant genome sequences provide access to the gene repertoire of a species. This facilitates basic research, biotechnological processes, or horticultural applications. Here, we present the genome sequence of *Begonia manicata* and unravel the genes underlying the pigmentation of red structures emerging from its leaves and stems. Structural genes of the anthocyanin biosynthesis and corresponding regulatory genes were discovered to be upregulated in these red structures suggesting that the pigmentation is caused by the accumulation of anthocyanins. Our work provides a resource for future studies on pigmentation of Begoniaceae.
