## Additional file A for "*Begonia manicata* genome sequence reveals genetic basis underlying ornamental pigmentation"

Parameter	B. manicata (Hifiasm)	B. loranthoides	B. masoniana	B. peltatifolia	B. darthvaderiana	B. fuchsioides	Begonia fimbristipula
Number of contigs	86	31	16	17	18	879	11
Assembly size [Mbp]	601.8	631.7	790.6	289.3	767.3	225.4	424.9
Min. contig length [Mbp]	0.1	0.1	0.15	0.1	0.1	0.1	23.6
Max. contig length [Mbp]	55	57.6	84.9	31.5	63.4	1.9	74.5
N50 [Mbp]	37.4	33.4	52.5	20.95	50.03	0.3	38.2
BUSCO complete	98.5 %	98.0 %	94.4 %	97.8 %	95.4 %	97.4 %	91.3%
BUSCO duplicated	12.8 %	10.3 %	19.1 %	8.1 %	18.3 %	40.3 %	7.8%
BUSCO single	85.8 %	87.7 %	75.2 %	89.7 %	77.1 %	57.1	83.5%
QV score	65.6446	-	-	-	-	-	-
Completeness score	96.4541	-	-	-	-	-	-
