## Additional file B for "*Begonia manicata* genome sequence reveals genetic basis underlying ornamental pigmentation"

Function	CandidateGeneID	AnnotationTool
CHI	Bman_01914	KIPEs
F3’H*	Bman_00952, Bman_05735	KIPEs
F3’5’H-a*	Bman_05735, Bman_00952	KIPEs
F3’5’H-b*	Bman_00952, Bman_05735	KIPEs
FNS2**	Bman_11240	KIPEs
ANS	Bman_00389, Bman_02076	KIPEs
FLS	Bman_03235	KIPEs
F3H	Bman_12838, Bman_24703, Bman_00172	KIPEs
ANR*	Bman_11960	KIPEs
DFR	Bman_20045, Bman_01387, Bman_25357	KIPEs
LAR	Bman_13597, Bman_19368	KIPEs
F3GT	Bman_16276	KIPEs
CHS	Bman_03948, Bman_01624, Bman_01463, Bman_01464, Bman_01467, Bman_01465, Bman_14545	KIPEs
PAL	Bman_03500, Bman_03499, Bman_21159, Bman_04942, Bman_23951	KIPEs
C4H	Bman_15519	KIPEs
TT19	Bman_07110	KIPEs
4CL	Bman_19593, Bman_18146, Bman_14678, Bman_10221, Bman_23024	KIPEs
MYBs75/90/113/114	Bman_13334, Bman_20445, Bman_20446, Bman_09438, Bman_09437, Bman_09436, Bman_09435	MYB_annotator
MYBs11/12/111	Bman_18814, Bman_10363, Bman_08972	MYB_annotator
MYB123	Bman_13704	MYB_annotator
TT8	Bman_18904, Bman_23231	bHLH_annotator
TTG1	Bman_10072	manual inspection
