## Additional file C for "*Begonia manicata* genome sequence reveals genetic basis underlying ornamental pigmentation"

library_name	experiment	run
Begonia manicata green leaf1	ERX16051439	ERR16660971
Begonia manicata green leaf2	ERX16051440	ERR16660972
Begonia manicata green leaf3	ERX16051441	ERR16660973
Begonia manicata green leaf4	ERX16051442	ERR16660974
Begonia manicata green leaf5	ERX16051443	ERR16660975
Begonia manicata red leaf structure1	ERX16051444	ERR16660976
Begonia manicata red leaf structure2	ERX16051445	ERR16660977
Begonia manicata red leaf structure3	ERX16051446	ERR16660978
Begonia manicata red leaf structure4	ERX16051447	ERR16660979
Begonia manicata red leaf structure5	ERX16051448	ERR16660980
