## Additional file D for "*Begonia manicata* genome sequence reveals genetic basis underlying ornamental pigmentation"

sample	study	file_name	experiment	run
ERS23772272	PRJEB86434	R253_484b5e5b	ERX14073156	ERR14671541
ERS23772272	PRJEB86434	R254_194a5681	ERX14073157	ERR14671542
ERS23772272	PRJEB86434	R255_aa4539d5	ERX14073158	ERR14671543
ERS23772272	PRJEB86434	R256_631dce44	ERX14073159	ERR14671544
ERS23772272	PRJEB86434	R262_73725398	ERX14893873	ERR15489980
ERS23772272	PRJEB86434	R263_95c17eec	ERX14893874	ERR15489981
ERS23772272	PRJEB86434	R264_e47e1cdc	ERX14893875	ERR15489982
ERS23772272	PRJEB86434	R265_86dcad39	ERX14893876	ERR15489983
ERS23772272	PRJEB86434	R267_2790d408	ERX14893877	ERR15489984
ERS23772272	PRJEB86434	R268_2b90b9fe	ERX14893878	ERR15489985
ERS23772272	PRJEB86434	R269_86afcfa8	ERX14893879	ERR15489986
ERS23772272	PRJEB86434	R271_b49ea73e	ERX14893880	ERR15489987
ERS23772272	PRJEB86434	R272_ee8e29bf	ERX14893881	ERR15489988
ERS23772272	PRJEB86434	R273_ea103a18	ERX14893882	ERR15489989
ERS23772272	PRJEB86434	R274_1e2cc97e	ERX14893883	ERR15489990
